# Global prediction of candidate R-loop binding and R-loop regulatory proteins

**DOI:** 10.1101/2021.08.09.454968

**Authors:** Louis-Alexandre Fournier, Arun Kumar, Theodore Smith, Edmund Su, Michelle Moksa, Martin Hirst, Peter C. Stirling

**Affiliations:** Terry Fox Laboratory, BC Cancer, Vancouver BC, V5Z1L3; Interdisciplinary Oncology Program, University of British Columbia, Vancouver, BC; Department of Medical Genetics, University of British Columbia, Vancouver, BC; Michael Smith Laboratories, University of British Columbia, Vancouver, BC; Department of Microbiology and Immunology, University of British Columbia, Vancouver, BC

**Keywords:** R-loops, R-loop binding proteins, random forest, CRISPR, flow cytometry

## Abstract

In the past decade there has been a growing appreciation for R-loop structures as important regulators of the epigenome, telomere maintenance, DNA repair and replication. Given these numerous functions, dozens, or potentially hundreds, of proteins could serve as direct or indirect regulators of R-loop writing, reading, and erasing. In order to understand common properties shared amongst potential R-loop binding proteins (RLBPs) we mined published proteomic studies and distilled 10 features that were enriched in RLBPs compared to the rest of the proteome. We used these RLBP-specific features along with their amino acid composition to create a random forest classifier which predicts the likelihood of a protein to bind to R-loops. In parallel, we employed a whole-genome CRISPR screen coupled with flow-cytometry using the S9.6 monoclonal antibody to sort guide RNAs associated with induction of high S9.6 staining. Known R-loop regulating pathways such as splicing and DNA damage repair are highly enriched in our datasets, and we validate two new R-loop modulating proteins. Together these resources provide a reference to pursue analyses of novel R-loop regulatory proteins.
