## Supplementary material for "Global prediction of candidate R-loop binding and R-loop regulatory proteins": Table S1

### Sheet: R-loop binding proteins(RLBPs) 
Table S1. Proteins found to interact with R-loops by LC/MS methods
Cristini et al. 2018	Wang et al. 2018 (Attracted to hybrids)				Common between Attracted dataset of Wang et al. and Cristini et al			Proteins which are attracted to only hybrids and not dsDNA (Wang et al. 2018)
BRIX1	ABCE1				YBX1
CCDC137	ABCF1				GNL3
NOP2	ACAT1				G3BP1
H1FX	ACLY				EIF2AK2
DDX18	ACP1				RBM15		References
RSL1D1	AGPS				HNRNPH1		Cristini et al. 2018		https://pubmed.ncbi.nlm.nih.gov/29742442/
PPAN	AHCY				EEF2		Wang et al. 2018		https://pubmed.ncbi.nlm.nih.gov/30108179/
DDX21	AIM1				MOV10
NOP56	ALDH18A1				MATR3
MKI67IP	ALYREF				IGF2BP3
UTP18	ANKHD1				DDX5
MRTO4	ANKRD17				PRPF4
DDX39B	AP2A1				U2AF2
MYBBP1A	AP2B1				LYAR
RRS1	AQR				SRPK1
FBL	ARHGEF2				SRP14
RALY	ASCC3				NOC4L
RPF2	ATAD3A				NAT10
RBMX	ATP2A2				SFPQ
HNRNPR	ATP5C1				ILF2
GPATCH4	ATP5L				TBL3
MAK16	ATXN2L				G3BP2
RRP15	BCLAF1				RBM14
FTSJ3	C14orf166				FAM98A
EIF4A3	CAD				FRG1
DHX9	CAPRIN1				EIF4A1
PHIP	CARM1				RBM4
NHP2L1	CCAR2				SKIV2L2
NSA2	CCNT1				ABCF1
LYAR	CCT2				SMARCA4
RBM34	CCT3				SON
WDR12	CCT4				CCT2
MOV10	CCT5				PRPF8
HNRNPAB	CCT7				PABPC4
AHCTF1	CCT8				DDX6
PABPC4	CDC5L				MYH9
NOP16	CDC73				NKRF
DDX54	CHD4				HNRNPM
GAR1	CHERP				SRSF1
HNRNPCL1	CLINT1				NPM1
HNRNPC	CLTC				XRN2
LLPH	COPA				FUS
WDR43	COPB1				PWP2
SNRPD1	COPB2				NOP2
DDX3X	CPSF7				LARS
DDX3Y	CRYZ				DDX18
RRP7A	CS				CCT8
DDX5	CSDE1				USP10
ELAVL1	CSNK1A1				SND1
RPF1	CSNK2A1				GNB2L1
GNL2	CSNK2A2				DHX30
RBM4B	CTPS1				PLEC
RBM4	DAP3				HSP90AB1
RRP1B	DAZAP1				CCT3
KM-PA-2	DDX1				EMG1
BOP1	DDX17				NCL
HIST1H1B	DDX18				NOL6
KRR1	DDX23				DNAJA3
SURF6	DDX3X				DHX15
EIF2AK2	DDX49				FBL
HNRNPH3	DDX5				STAU1
NKRF	DDX58				NOP58
ILF3	DDX6				PWP1
ZFR	DECR1				POP1
STAU2	DHX15				PRPF3
ALYREF	DHX29				RTCB
CCDC86	DHX30				PA2G4
DDX56	DHX36				ALYREF
SNRPN	DHX37				RBBP6
SNRPB	DHX38				DDX17
HNRNPM	DHX9				ZC3HAV1
CCT8	DIMT1				DDX1
H2AFY	DIS3				MCM3
BMS1	DIS3L				ZC3H11A
SYNCRIP	DKC1				CCT4
UTP15	DNAJA2				MKI67
UTP14A	DNAJA3				PDCD11
EFTUD2	EEF2				HNRNPA0
PWP1	EIF2A				TCP1
NCBP1	EIF2AK2				LARP1
ILF2	EIF2C2				EIF3D
HNRNPK	EIF3A				DDX23
hCG_2044799	EIF3C				SNRPD1
HNRNPUL2	EIF3D				NONO
MAGOHB	EIF3L				NPM3
MAGOH	EIF3S9				ZFR
ERH	EIF4A1				SART3
RCL1	EIF4G1				PABPC1
SRP72	EIF4G2				WDR36
WHSC1	EL52				PHGDH
HNRPDL	EMG1				TSR1
DDX31	EWSR1				PLRG1
WDR46	EXOSC10				PRKDC
LBR	EXOSC2				HNRNPUL1
PDCD11	EXOSC3				SNRNP200
DHX15	EXOSC4				TAF15
NLE1	EXOSC6				MCM5
ZNF326	EXOSC9				C14orf166
SAFB2	FAM120A				STRAP
CTCF	FAM62A				CDC5L
UPF1	FAM98A				U2AF1
FXR1	FAM98B				UTP14A
HNRNPC	FARSLA				ZC3H15
IMP3	FASN				DKC1
SNRPD2	FBL				WDR3
RBM8A	FLII				ILF3
WDR75	FRG1				SUPT16H
CENPV	FUBP1				DDX3X
UTP11L	FUS				DHX36
SNRPE	FXR1				MYBBP1A
C11orf48	G3BP1				TCOF1
USP36	G3BP2				CLTC
DKC1	GAPDH				UPF1
PGAM5	GART				PTBP1
MEPCE	GFPT1				SNW1
HP1BP3	GNB2L1				HEATR1
MPHOSPH10	GNL3				IGF2BP1
TNFAIP2	GOLGA2				FXR1
EIF6	HADHB				RAB7A
SAFB	hCG_1994130				LBR
C7orf50	hCG_2032701				DHX9
NOP58	hCG_27698				SNRPD2
UTP23	hCG_30204
PRPF19	hCG_31253
HNRNPH1	HDLBP
NOL6	HEATR1
HNRNPH2	HNRNPA0
GRWD1	HNRNPH1
HNRNPU	HNRNPM
WDR46	HNRNPUL1
HIST1H4A	HNRPF
YBX1	HSD17B12
SNRNP200	HSD17B4
GLTSCR2	HSP90AB1
PABPC1	HSPA14
SNRPD3	HSPH1
CIRH1A	HUWE1
SNRPA1	HYOU1
HNRNPA1L2	IGF2BP1
HNRNPA1	IGF2BP3
H1F0	ILF2
XRN2	ILF3
TBL3	IPO9
NONO	JTV1
RBM15	KHDRBS1
HNRNPUL1	KIF5B
RBMXL1	KPNA2
FCF1	LARP1
HIST1H1A	LARP4B
HIST1H1D	LARS
HIST1H1C	LBR
YTHDC1	LRPPRC
KNOP1	LRRFIP1
WDR36	LSP1
PPIG	LYAR
DDX1	MATR3
TRA2A	MBNL1
NOL7	MCM3
HDAC1	MCM5
HDAC2	MCM6
WDR74	METAP2
DKFZp686F2281	MKI67
MTA2	MOV10
GNL3L	MRPS7
HNRNPA0	MS4A1
BAZ1B	MTDH
RBM25	MTHFD1
DDX24	MTHFD1L
C9orf114	MX1
KIF23	MYBBP1A
RRP12	MYH9
NOL11	MYL12A
WDR3	MYO1E
HSPA4	MYO1G
TOP2A	MYO5A
PPP1CB	MYO6
MED19	MYO9B
UHRF1	NAP1L4
KCNK1	NAT10
KRI1	NCL
TTF1	NIFK
PLRG1	NKRF
DEK	NOC4L
DKFZp434D199	NOL6
SNRNP40	NONO
AP2M1	NOP2
CCT3	NOP58
POP1	NPM1
SRSF5	NPM3
BAZ2A	NSUN5
ISG20L2	NUFIP2
RBM12B	NUP133
DCAF13	NUP153
SLC25A5	NUP155
SRPK1	NUP160
GNB1	NUP205
GNB2	NUP210
MKI67	NUP214
PRPF40A	NUP98
FUS	OAS3
ACIN1	PA2G4
CDC5L	PABPC1
MMTAG2	PABPC4
IGF2BP1	PDCD11
NCOA5	PEG10
NKAPL	PFKL
NKAP	PFKP
NOC3L	PHGDH
NPM3	PIP4K2A
bK150C2.9	PIP5K1A
APOBEC3D	PLCG2
APOBEC3B	PLD1
GTPBP4	PLEC
U2AF1	PLRG1
EBNA1BP2	PNO1
YBX3	PNPT1
TCOF1	POLD1
DDX27	POLDIP3
CDYL2	POLR1A
H2AFX	POLR2A
HIST1H2AB	POLR2B
HIST3H2A	POM121C
HIST2H2AC	POP1
HIST2H2AA3	PPP1CC
HIST1H2AD	PRDX5
HIST1H2AH	PRIC295
HIST1H2AJ	PRKDC
H2AFJ	PRKRA
HIST1H2AG	PRMT1
HIST1H2AC	PRMT5
PRPF4B	PRPF3
EIF3D	PRPF31
TSR1	PRPF4
HNRNPL	PRPF8
ZNF512	PRRC2A
RCC2	PSMD2
MBD2	PSMD3
SERBP1	PSPC1
PAK1IP1	PTBP1
SRP14	PUM1
DDX39A	PWP1
RBM14	PWP2
TARDBP	PYCR1
MATR3	RAB7A
EIF2S3L	RANBP2
EIF2S3	RASAL3
DDX50	RAVER1
PRKDC	RBBP6
DDX17	RBM10
SKIV2L2	RBM14
STRBP	RBM15
PRPF8	RBM27
DDX23	RBM4
ASNS	RBM5
YWHAE	RNASEH1
NHP2	RNASEH2B
CCT6A	RNASEH2C
DKFZp781B11202	RNF213
DARS	ROD1
PINX1	RPL10A
DHX36	RPL12
MFAP1	RPL13
DNTTIP2	RPL13A
YBX3	RPL17
HNRNPK	RPL23A
VIM	RPL24
PRPF3	RPL26
SRSF9	RPL3
RAI1	RPL4
ZCCHC17	RPL5
VDAC2	RPL7
STAU1	RPL7A
CDCA8	RPL9
NUMA1	RPRD2
TRA2B	RPS10
PSIP1	RPS11
SRP9	RPS12
TARBP2	RPS14
PARP1	RPS15
NAT10	RPS17
CEBPZ	RPS19
GNL3	RPS2
SP110	RPS24
SRSF10	RPS25
CBX8	RPS3
ZNF668	RPS3A
KMT2A	RPS4X
CMAS	RPS5
CDYL	RPS6
CENPV	RPS7
ADARB1	RPS9
ADAR	RTCB
HCA90	SAMD9
TPX2	SART3
MYO1C	SCYL2
PSMC3	SF1
APOBEC3C	SF3A1
PRPF4	SFPQ
SNRPF	SFXN1
HNRNPF	SKIV2L
NXF1	SKIV2L2
HNRNPA2B1	SLC25A12
INCENP	SLC25A6
SNRPG	SLIRP
COIL	SMAP2
SF3B14	SMARCA4
MND1	SMC1A
SFPQ	SMC6
NOL10	SNC73
BRD7	SND1
HSPA1A	SNRNP200
BRD9	SNRP70
MKI67	SNRPD1
SRRM1	SNRPD2
SRSF4	SNW1
PLEC	SON
ZNF800	SRP14
NVL	SRP68
SND1	SRPK1
DDX52	SRSF1
SART1	STAU1
DHX30	STRAP
USP10	SUPT16H
ZNF280C	SUPT5H
PWP2	TAF15
CBX3	TBL3
FBXO31	TCOF1
IGF2BP3	TCP1
SNIP1	TFG
G3BP2	TNIK
NOL12	TNRC6B
ABCF1	TRA1
DDX47	TRAF1
TAF15	TRIM25
CLIC4	TRIP4
HNRNPD	TRMT2A
DDX6	TSR1
PARP2	TTC37
RDX	TWISTNB
MSN	U2AF1
EZR	U2AF2
HNRNPA3	U5-116KD
ZNF593	UBAP2L
NCL	UBE1
RBBP6	UPF1
HEATR1	UPF3B
KIAA0020	USP10
NPM1	UTP14A
SRSF11	WARS
C14orf166	WDR3
CCDC59	WDR36
SCAF1	WDR6
ZC3HAV1	WIBG
SMARCA2	XRN1
SMARCA4	XRN2
REXO4	YBX1
FRG1	YTHDC2
MAP4	YTHDF2
RAB7A	YTHDF3
SRSF6	ZC3H11A
PCNA	ZC3H15
UTP6	ZC3HAV1
LARP1	ZFR
PCBP1	ZNF598
CRNKL1
RSBN1
VARS
SENP3
RUVBL2
RSL24D1
SNRNP70
DNMT1
RTCB
C22orf28
TOP1
CHTOP
GNB2L1
CDC40
SUPT16H
RBM22
PTPRC
NRAS
KRAS
HRAS
NUCKS1
RRP9
LUC7L3
GNAI3
U2AF2
KPNB1
SNW1
FIP1L1
CCT2
PCBP3
PCBP2
TCOF1
HSP90AB2P
ZC3H11A
DDX46
SRPK2
CCT4
RBMX2
DKFZp313K0921
G3BP1
SNRPC
DDB1
SRSF7
EIF4A1
EIF4A2
ZMYND11
SART3
RAC1
RAC2
RAC3
BUB3
EIF2S1
SFRS3
SRSF3
EPPK1
HNRPLL
HNRNPLL
FAM98A
ARGLU1
XAB2
EEF1G
MCM5
RARS
HIS1H2BA
H2BFS
HIST1H2BC
HIST2H2BF
HIST1H2BM
HIST1H2BK
HIST1H2BD
HIST1H2BH
HIST1H2BN
HIST1H2BL
ZNF207
PRDX6
WDR55
RBBP7
RBBP4
RBM28
AATF
RRP1
AKAP17A
HSPA8
MYH9
PHGDH
EEF2
PSME1
RBM39
LARS
PGK1
CENPC1
SFRS2
SRSF2
RRP8
HIST2H3A
TCP1
EIF5AL1
EIF5A2
EIF5A
EIF5B
PRPS1L1
PRPS2
PRPS1
CORO1A
PKM
PKM2
STRAP
NOP10
PAPD5
ZC3H15
NGDN
IMP4
PPIA
ENO1
SRSF1
RNPS1
SLTM
FKBP4
ADARB2
PES1
HSP90AB1
SUV39H1
SON
ARF3;ARF1
DDX41
NO66
DNAJA3
RAB1C
RAB15
RAB13
RAB8B
RAB1B
RAB10
RAB8A
RAB1A
ZNF616
PGAM1
PGAM2
PRDX1
CBX5
SSRP1
EMG1
PTBP1
CFL1
AURKB
THRAP3
PAFAH1B3
SRRM2
NOC4L
AKR1B1
AKR1B15
SF3B2
MCM3
EEF1A1
EEF1A1P5
NACA
LUC7L2
C7orf55
PA2G4
ALDOA
PFN1
U2SURP
CLTC
YWHAG
EIF3F
EPHB6
CWC25
SMARCA5
PPP2R1A
DPYSL5
NOLC1
EIF3I
RAP1A
RAP1B
TARS
TARSL2
HMGN2
HMGN3

### Sheet: PFAM domain enrichment
Term	Count	%	PValue	Genes	Pop Hits	Fold Enrichment	Bonferroni	Benjamini	FDR
PF00076:RNA recognition motif. (a.k.a. RRM, RBD, or RNP domain)	23	19.0083	2.49901e-20	RBM14, RBM15, TAF15, FUS, NONO, ALYREF, PABPC4, SRSF1, U2AF1, RBM4, PTBP1, HNRNPM, SFPQ, SART3, U2AF2, HNRNPH1, NCL, G3BP1, IGF2BP1, G3BP2, IGF2BP3, PABPC1, HNRNPA0	211	16.1429	3.74852e-18	3.74852e-18	3.59857e-18
PF00270:DEAD/DEAH box helicase	14	11.5702	7.55354e-16	DDX17, EIF4A1, DDX18, DDX6, DDX5, DDX3X, DHX9, DDX1, DDX23, DHX30, DHX36, DHX15, SNRNP200, SKIV2L2	69	30.0479	1.16573e-13	5.66516e-14	5.43855e-14
PF00271:Helicase conserved C-terminal domain	15	12.3967	1.02998e-14	DDX17, EIF4A1, DDX18, DDX6, DDX5, DDX3X, DHX9, DDX1, DDX23, SMARCA4, DHX30, DHX36, DHX15, SNRNP200, SKIV2L2	106	20.9566	1.54876e-12	5.1499e-13	4.94391e-13
PF00118:TCP-1/cpn60 chaperonin family	5	4.13223	3.26428e-06	CCT3, CCT2, TCP1, CCT8, CCT4	16	46.2791	0.000489523	0.000122411	0.000117514
PF07717:Oligonucleotide/oligosaccharide-binding (OB)-fold	4	3.30579	0.000185739	DHX30, DHX9, DHX36, DHX15	17	34.8455	0.0274788	0.00464347	0.00445773
PF00035:Double-stranded RNA binding motif	4	3.30579	0.000185739	ILF3, STAU1, DHX9, EIF2AK2	17	34.8455	0.0274788	0.00464347	0.00445773
PF04408:Helicase associated domain (HA2)	4	3.30579	0.0002218	DHX30, DHX9, DHX36, DHX15	18	32.9096	0.0327262	0.00475286	0.00456274
PF07528:DZF domain	3	2.47934	0.00043864	ILF3, ZFR, ILF2	5	88.8559	0.0636916	0.0082245	0.00789552
PF00400:WD domain, G-beta repeat	8	6.61157	0.000799522	PRPF4, WDR36, TBL3, WDR3, STRAP, PLRG1, PWP2, PWP1	225	5.26554	0.113059	0.0133254	0.0127924
PF08075:NOPS (NUC059) domain	2	1.65289	0.0199528	SFPQ, NONO	3	98.7288	0.951354	0.299292	0.28732
PF00013:KH domain	3	2.47934	0.0241432	FXR1, IGF2BP1, IGF2BP3	36	12.3411	0.974419	0.305949	0.293711
PF03066:Nucleoplasmin	2	1.65289	0.0265156	NPM1, NPM3	4	74.0466	0.982244	0.305949	0.293711
PF04003:Dip2/Utp12 Family	2	1.65289	0.0265156	WDR3, PWP2	4	74.0466	0.982244	0.305949	0.293711
PF14551:MCM N-terminal domain	2	1.65289	0.0395108	MCM3, MCM5	6	49.3644	0.997635	0.395108	0.379304
PF00658:Poly-adenylate binding protein, unique domain	2	1.65289	0.0395108	PABPC4, PABPC1	6	49.3644	0.997635	0.395108	0.379304
PF00493:MCM2/3/5 family	2	1.65289	0.0586818	MCM3, MCM5	9	32.9096	0.999885	0.489015	0.469454
PF00557:Metallopeptidase family M24	2	1.65289	0.0586818	SUPT16H, PA2G4	9	32.9096	0.999885	0.489015	0.469454
PF02136:Nuclear transport factor 2 (NTF2) domain	2	1.65289	0.0586818	G3BP1, G3BP2	9	32.9096	0.999885	0.489015	0.469454
