## Supplementary material for "Global prediction of candidate R-loop binding and R-loop regulatory proteins": Table S5

### Sheet: Sheet1
Supplemental Table 5. Oligonucleotides
DNA oligos
CRISPR screen sequencing
PCR1 Primers	sequence
LCV2 forward primer	GAGGGCCTATTTCCCATGATTC
LCV2 reverse primer	GTTGCGAAAAAGAACGTTCACGG
PCR2 Primers	sequence
D501-F	AATGATACGGCGACCACCGAGATCTACACTATAGCCTACACTCTTT CCCTACACGACGCTCTTCCGATCTTTGTGGAAAGGACGAAACACCG
D503-F	AATGATACGGCGACCACCGAGATCTACACCCTATCCTACACTCTTT CCCTACACGACGCTCTTCCGATCTTTGTGGAAAGGACGAAACACCG
D701-R	CAAGCAGAAGACGGCATACGAGATCGAGTAATGTGACTGGAGTTCA GACGTGTGCTCTTCCGATCTACTTGCTATTTCTAGCTCTAAAAC
D702-R	CAAGCAGAAGACGGCATACGAGATTCTCCGGAGTGACTGGAGTTCA GACGTGTGCTCTTCCGATCTACTTGCTATTTCTAGCTCTAAAAC
DRIP-qPCR primers
primer	sequence	Reference
APOE Fwd	GGGAGCCCTATAATTGGACAAGT	Barroso et al., 2019
APOE Rev	CCCGACTGCGCTTCTCA	Barroso et al., 2019
RPL13A Fwd	GCTTCCAGCACAGGACAGGTAT	Barroso et al., 2019
RPL13A Rev	CACCCACTACCCGAGTTCAAG	Barroso et al., 2019
SNRPN Fwd	TGCCAGGAAGCCAAATGAGT	Barroso et al., 2019
SNRPN Rev	TCCCTCTTGGCAACATCCA	Barroso et al., 2019
WWOX Fwd	CAGCCAGCACTCCTTCTCAA	Okamoto et al., 2018.
WWOX Rev	CTCTGTGGAGAAGCCAAGCA	Okamoto et al., 2018.
CDH13 Fwd	CGGGAGACATCCTCGAAATA	Okamoto et al., 2018.
CDH13 Rev	CCTAGCACCAGGTCTTGCTG	Okamoto et al., 2018.
LRP1B Fwd	GCCTATACCGGAAGACTGTGTG	Okamoto et al., 2018.
LRP1B Rev	GGCTGCTCAGAAGACCACTTTA	Okamoto et al., 2018.
